# START domain mediates *Arabidopsis* GLABRA2 transcription factor dimerization and turnover independently of homeodomain DNA binding

**DOI:** 10.1101/2021.11.23.469727

**Authors:** Thiya Mukherjee, Bibek Subedi, Aashima Khosla, Erika M. Begler, Preston M. Stephens, Adara L. Warner, Ruben Lerma-Reyes, Kyle A. Thompson, Sumedha Gunewardena, Kathrin Schrick

**Affiliations:** Division of Biology, Kansas State University, Manhattan, KS 66506, USA; Molecular, Cellular and Developmental Biology, Kansas State University, Manhattan, KS 66506, USA; Donald Danforth Plant Science Center, Olivette, MO 63132, USA; Department of Botany and Plant Sciences, University of California, Riverside, CA 92521, USA; Interdepartmental Genetics, Kansas State University, Manhattan, KS 66506, USA; Department of Molecular and Integrative Physiology, University of Kansas Medical Center, Kansas City, KS 66160, USA

## Abstract

Class IV homeodomain leucine-zipper transcription factors (HD-Zip IV TFs) are key regulators of epidermal differentiation that are characterized by a DNA-binding homeodomain (HD) in conjunction with a lipid-binding domain termed START (<u>St</u>eroidogenic <u>A</u>cute <u>R</u>egulatory (StAR)-related lipid <u>T</u>ransfer). Previous work established that the START domain of GLABRA2 (GL2), a HD-Zip IV member from *Arabidopsis*, is required for transcription factor activity. Here, we address the functions and possible interactions of START and the HD in DNA binding, dimerization, and protein turnover. Deletion analysis of the HD and missense mutations of a conserved lysine (K146) result in phenotypic defects in leaf trichomes, root hairs and seed mucilage, similar to those observed for START domain mutants, despite nuclear localization of the respective proteins. *In vitro* and *in vivo* experiments demonstrate that while HD mutations impair binding to target DNA, the START domain is dispensable for DNA binding. Vice versa, protein interaction assays reveal impaired GL2 dimerization for multiple alleles of START mutants, but not HD mutants. Using *in vivo* cycloheximide chase experiments, we provide evidence for the role of START, but not HD, in maintaining protein stability. This work advances our mechanistic understanding of HD-Zip TFs as multidomain regulators of epidermal development in plants.
