## Supplemental Data Set for "START domain mediates *Arabidopsis* GLABRA2 transcription factor dimerization and turnover independently of homeodomain DNA binding"

### Sheet: Sheet1
Supplemental Data Set 1. Mapping statistics of sequencing reads from ChIP-seq data. The number of reads, alignment statistics, and total mapped reads to the Arabidopsis thaliana genome are indicated for individual input and immunoprecipitated (IP) samples. The total mapped reads of merged replicate IP samples are shown at the bottom. The ChIP-seq assays were performed with seedlings expressing EY…
	GL2 input	gl2_dZip input	gl2_Amo input	gl2-5 input (neg. control)	gl2_dSTART input	gl2_E375G R392M input	gl2_Amo			gl2_dSTART		gl2_dZip		GL2			gl2-5 (negative control)		gl2_E375G R392M
Sample	Sample_AK01	Sample_AK02	Sample_AK03	Sample_AK04	Sample_AK05	Sample_AK06	Sample_AK07	Sample_AK08	Sample_AK09	Sample_AK11	Sample_AK12	Sample_AK13	Sample_AK14	Sample_AK15	Sample_AK16	Sample_AK17	Sample_AK18	Sample_AK19	Sample_AK20	Sample_AK21	Sample_AK22
reads	66737881	68008697	37612990	58011305	21978672	71183579	43313257	45525225	31382790	26023732	42561183	45392944	38631046	50732472	18215127	30734096	28679540	15313998	40554468	32562594	42693911
unpaired	66737881	68008697	37612990	58011305	21978672	71183579	43313257	45525225	31382790	26023732	42561183	45392944	38631046	50732472	18215127	30734096	28679540	15313998	40554468	32562594	42693911
aligned 0 times	3517156	1957560	1914853	5704921	1384193	1484774	10173550	22458628	17212622	24733247	19776128	11512970	18141150	44038019	17643173	18347816	24706302	14414237	22085910	25623622	38714817
aligned exactly 1 time	46450375	50976361	26529031	38896490	15408408	54095944	22547665	16044447	9803868	924127	15405550	23315198	14047606	4978852	410083	7864624	2345232	641041	13057850	4776591	2913867
aligned >1 times	16770350	15074776	9169106	13409894	5186071	15602861	10592042	7022150	4366300	366358	7379505	10564776	6442290	1715601	161871	4521656	1628006	258720	5410708	2162381	1065227
overall alignment rate	0.9473	0.9712	0.9491	0.9017	0.937	0.9791	0.7651	0.5067	0.4515	0.0496	0.5353	0.7464	0.5304	0.132	0.0314	0.403	0.1385	0.0588	0.4554	0.2131	0.0932
total mapped reads	63220725	66051137	35698137	52306384	20594479	69698805	33139707	23066597	14170168	1290485	22785055	33879974	20489896	6694453	571954	12386280	3973238	899761	18468558	6938972	3979094
	Total mapped reads of merged replicate ChIP samples
	gl2_Amo	gl2_dSTART	gl2_dZip	GL2	gl2-5 (negative control)	gl2_E375G R392M
ChIP-Samples Total	70376472	24075540	54369870	19652687	4872999	29386624
Input Samples	35698137	20594479	66051137	63220725	52306384	69698805
